# Variation in Natural Infection Outcomes and Cancer Cell Release from Soft-Shell Clams (*Mya arenaria*) with Bivalve Transmissible Neoplasia

**DOI:** 10.1101/2025.04.22.650102

**Authors:** Rachael M. Giersch, Jordana K. Sevigny, Sydney A. Weinandt, Carissa Mayo, Fiona E. S. Garrett, Karyn Tindbaek, Marisa A. Yonemitsu, Samuel F. M. Hart, Michael J. Metzger

**Affiliations:** Pacific Northwest Research Institute, Seattle, Washington, USA; Institute of Molecular Biology, University of Oregon, Eugene, Oregon, USA; Department of Ocean Sciences, University of California, Santa Cruz, California, USA; Quantitative Ecology and Resource Management Program, University of Washington, Seattle, Washington. USA; Fred Hutchinson Cancer Research Center, Seattle, Washington, USA; Molecular and Cellular Biology Program, University of Washington, Seattle, Washington. USA; Department of Genome Sciences, University of Washington, Seattle, USA

**Keywords:** Bivalve transmissible neoplasia, Mya arenaria, MarBTN, Disseminated neoplasia, environmental DNA, transmissible cancer

## Abstract

Bivalve transmissible neoplasias (BTNs) are leukemia-like cancers found in at least 10 bivalve species, in which the cancer cells themselves transfer from one individual to another, spreading as an unusual form of infectious disease. Before the infectious etiology was known, there were reports of lethality and outbreaks of cancer in the soft-shell clam (*Mya arenaria*) on the east coast of North America. Using sensitive and specific qPCR assays, we followed the progression of BTN in naturally-infected soft-shell clams from Maine, USA. We observed variable outcomes, with about half of clams (9/21) progressing to high levels of cancer and death, about half exhibiting long-term non-progression (11/21), and a single animal showing regression of cancer. We also observe a significant decrease in survival in animals that progress to >10% cancer in their hemolymph, while we see no effect on survival in clams with BTN that are long-term non-progressors. As most bivalves do not physically contact each other, and BTN cells can survive in seawater, it has been proposed that BTN is spread through release of cancer cells into the water. We used qPCR to detect BTN-specific DNA in environmental DNA (eDNA) in the tanks of animals throughout this experiment. We show that cancer cell release can be detected in tank water of most clams with >24% cancer in their hemolymph, but not below this level. Cancer cell release is variable and occurs in bursts, but above 24% detection in eDNA correlates with progression of cancer in the hemolymph. This study demonstrates both the lethality of BTN and the presence of a block to the progression of BTN in a large portion of clams in a population with enzootic disease. This also further supports the hypothesis that BTN cells transmit through seawater and provides insights into the mechanisms of the transmission dynamics.
