## Supplementary Table 1 for "Variation in Natural Infection Outcomes and Cancer Cell Release from Soft-Shell Clams (*Mya arenaria*) with Bivalve Transmissible Neoplasia"

### Sheet: SuppTable1
Clam ID	Initial diagnosis	Cohort	Location	Date collected	Length (mm)	Day 0	Date 10%*	Date dead	Outcome	Death (days)	>10% to death (days)	Pair
FFM-21A1	Natural Low-Positive	2	Waldoboro, ME	2020-12-08	57	2020-12-29		2021-06-29	Regression	182
FFM-23H7	Natural Low-Positive	4	Waldoboro, ME	2021-06-02	67	2021-06-18	2021-07-16	2021-10-14	Progression	118	90	FFM-23E5
FFM-18B12	Natural Low-Positive	1	Brunswick, ME	2020-08-12	67	2020-08-28	2020-11-06	2020-12-29	Progression	123	53	FFM-17A8
FFM-15A12	Natural Low-Positive	1	Lubec, ME	2020-06-03	65	2020-08-28	2020-11-20	2021-01-07	Progression	132	48	FFM-17A11
FFM-17H1	Natural Low-Positive	1	Brunswick, ME	2020-07-23	53	2020-08-28	2020-12-31	2021-01-21	Progression	146	21	FFM-17A2
FFM-22H11	Natural Low-Positive	3	Waldoboro, ME	2021-03-30	58	2021-04-09	2021-07-16	2021-09-27	Progression	171	73	FFM-22D1
FFM-24B11	Natural Low-Positive	4	Waldoboro, ME	2021-06-02	60	2021-06-18	2021-10-22	2022-01-10	Progression	206	80	FFM-23F8
FFM-24D2	Natural Low-Positive	4	Waldoboro, ME	2021-06-02	54	2021-06-18	2021-10-08	2022-01-24	Progression	220	108	FFM-23G7
FFM-24G9	Natural Low-Positive	5	St. George, ME	2021-06-29	63	2021-08-10	2022-03-22	2022-04-04	Progression	237	13	FFM-25E8
FFM-22E10	Natural Low-Positive	3	Waldoboro, ME	2021-03-30	49	2021-04-09	2021-11-19	2022-01-18	Progression	284	60	FFM-22A12
FFM-16D1	Natural Low-Positive	1	Brunswick, ME	2020-06-09	66	2020-08-28		2020-12-04	Long-Term Non-Progression	98		FFM-17D8
FFM-22C9	Natural Low-Positive	3	Waldoboro, ME	2021-03-30	48	2021-04-09		2021-07-16	Long-Term Non-Progression	98		FFM-22B8
FFM-22A1	Natural Low-Positive	3	Waldoboro, ME	2021-03-30	58	2021-04-09		2021-08-02	Long-Term Non-Progression	115		FFM-21H10
FFM-22E1	Natural Low-Positive	3	Waldoboro, ME	2021-03-30	58	2021-04-09		2021-08-09	Long-Term Non-Progression	122		FFM-22D1
FFM-16A4	Natural Low-Positive	1	Brunswick, ME	2020-06-09	55	2020-08-28		2021-02-11	Long-Term Non-Progression	167		FFM-16A12
FFM-21C3	Natural Low-Positive	2	Waldoboro, ME	2020-12-08	56	2020-12-29		2021-06-29	Long-Term Non-Progression	182		FFM-21E9
FFM-18A6	Natural Low-Positive	1	Brunswick, ME	2020-07-23	52	2020-08-28		2021-03-04	Long-Term Non-Progression	188		FFM-18E12
FFM-21A5	Natural Low-Positive	2	Waldoboro, ME	2020-12-08	63	2020-12-29		2021-08-02	Long-Term Non-Progression	216		FFM-21F7
FFM-17G9	Natural Low-Positive	1	Brunswick, ME	2020-07-23	60	2020-08-28		2021-04-09	Long-Term Non-Progression	224		FFM-15E6
FFM-21D4	Natural Low-Positive	2	Waldoboro, ME	2020-12-08	59	2020-12-29		2021-10-25	Long-Term Non-Progression	300		FFM-21G10
FFM-24H6	Natural Low-Positive	5	St. George, ME	2021-06-29	54	2021-08-10		2022-06-27	Long-Term Non-Progression	321		FFM-25E3
FFM-22D1	Negative Control	3	Waldoboro, ME	2021-03-30	60	2021-04-09	2021-07-16	2021-07-22	Negative Control	104	6	FFM-22E1
FFM-22B8	Negative Control	3	Waldoboro, ME	2021-03-30	48	2021-04-09		2021-09-02	Negative Control	146		FFM-22C9
FFM-15E6	Negative Control	1	Lubec, ME	2020-06-03	60	2020-08-28		2021-02-01	Negative Control	157		FFM-17G9
FFM-22B6	Negative Control	3	Waldoboro, ME	2021-03-30	49	2021-04-09		2021-09-20	Negative Control	164
FFM-17D8	Negative Control	1	Brunswick, ME	2020-07-23	62	2020-08-28		2021-02-11	Negative Control	167		FFM-16D1
FFM-24G4	Negative Control	5	St. George, ME	2021-06-29	58	2021-08-10		2022-01-24	Negative Control	167
FFM-17D9	Negative Control	1	Brunswick, ME	2020-07-23	55	2020-08-28		2021-02-12	Negative Control	168
FFM-17B10	Negative Control	1	Brunswick, ME	2020-07-23	56	2020-08-28		2021-02-18	Negative Control	174
FFM-23F8	Negative Control	4	Waldoboro, ME	2021-06-02	60	2021-06-18	2021-10-22	2021-12-13	Negative Control	178	52	FFM-24B11
FFM-17A11	Negative Control	1	Brunswick, ME	2020-07-23	68	2020-08-28	2020-11-20	2021-02-26	Negative Control	182	98	FFM-15A12
FFM-16E1	Negative Control	1	Brunswick, ME	2020-06-09	73	2020-08-28		2021-03-04	Negative Control	188
FFM-25D3	Negative Control	5	St. George, ME	2021-07-22	60	2021-08-10		2022-02-14	Negative Control	188
FFM-22A2	Negative Control	3	Waldoboro, ME	2021-03-30	55	2021-04-09		2021-10-18	Negative Control	192
FFM-18E12	Negative Control	1	Brunswick, ME	2020-08-12	54	2020-08-28		2021-03-12	Negative Control	196		FFM-18A6
FFM-23E5	Negative Control	4	Waldoboro, ME	2021-06-02	67	2021-06-18	2021-07-16	2022-01-06	Negative Control	202	174	FFM-23H7
FFM-21G12	Negative Control	2	Waldoboro, ME	2020-12-08	54	2020-12-29		2021-07-26	Negative Control	209
FFM-16A12	Negative Control	1	Brunswick, ME	2020-06-09	55	2020-08-28		2021-04-05	Negative Control	220		FFM-16A4
FFM-21G10	Negative Control	2	Waldoboro, ME	2020-12-08	59	2020-12-29		2021-08-09	Negative Control	223		FFM-21D4
FFM-17A2	Negative Control	1	Brunswick, ME	2020-07-23	53	2020-08-28	2020-12-31	2021-04-09	Negative Control	224	99	FFM-17H1
FFM-17A8	Negative Control	1	Brunswick, ME	2020-07-23	67	2020-08-28	2020-11-06	2021-04-09	Negative Control	224	154	FFM-18B12
FFM-21E9	Negative Control	2	Waldoboro, ME	2020-12-08	58	2020-12-29		2021-08-10	Negative Control	224		FFM-21C3
FFM-23G7**	Negative Control	4	Waldoboro, ME	2021-06-02	54	2021-06-18	2021-10-08	2022-01-28	Negative Control	224	112	FFM-24D2
FFM-25F2	Negative Control	5	St. George, ME	2021-07-22	50	2021-08-10		2022-03-28	Negative Control	230
FFM-25E3	Negative Control	5	St. George, ME	2021-07-22	55	2021-08-10		2022-04-05	Negative Control	238		FFM-24H6
FFM-21G6	Negative Control	2	Waldoboro, ME	2020-12-08	53	2020-12-29		2021-08-30	Negative Control	244
FFM-24E10**	Negative Control	5	St. George, ME	2021-06-29	56	2021-08-10		2022-05-02	Negative Control	265
FFM-25F3**	Negative Control	5	St. George, ME	2021-07-22	69	2021-08-10		2022-05-02	Negative Control	265
FFM-24F2	Negative Control	5	St. George, ME	2021-06-29	53	2021-08-10		2022-05-09	Negative Control	272
FFM-21G1	Negative Control	2	Waldoboro, ME	2020-12-08	52	2020-12-29		2021-09-30	Negative Control	275
FFM-24E7	Negative Control	5	St. George, ME	2021-06-29	52	2021-08-10		2022-05-12	Negative Control	275
FFM-22A11	Negative Control	3	Waldoboro, ME	2021-03-30	62	2021-04-09		2022-01-13	Negative Control	279
FFM-21F7	Negative Control	2	Waldoboro, ME	2020-12-08	61	2020-12-29		2021-10-07	Negative Control	282		FFM-21A5
FFM-21H10**	Negative Control	3	Waldoboro, ME	2021-03-30	60	2021-04-09		2022-01-19	Negative Control	285		FFM-22A1
FFM-21H11**	Negative Control	3	Waldoboro, ME	2021-03-30	70	2021-04-09		2022-01-19	Negative Control	285
FFM-22A12**	Negative Control	3	Waldoboro, ME	2021-03-30	52	2021-04-09	2021-11-19	2022-01-19	Negative Control	285	61	FFM-22E10
FFM-22A3**	Negative Control	3	Waldoboro, ME	2021-03-30	67	2021-04-09		2022-01-19	Negative Control	285
FFM-21F10	Negative Control	2	Waldoboro, ME	2020-12-08	60	2020-12-29		2021-10-21	Negative Control	296
FFM-25E8	Negative Control	5	St. George, ME	2021-07-22	62	2021-08-10	2022-03-22	2022-06-27	Negative Control	321	97	FFM-24G9
FFM-24F10	Negative Control	5	St. George, ME	2021-06-29	63	2021-08-10		2022-08-15	Negative Control	370
*In cases of 10% positive the paired negative control has the same date as the progressing animal
** Animals were culled for logistical reasons
